# Genome Sequencing of Rice Landraces from the Yuanyang Terraces Uncovers Ancient and Diverse Lineages of Indica Rice

**DOI:** 10.1101/2025.09.09.675106

**Authors:** Huichuan Huang, Shengchang Duan, Xiang Li, Linna Ma, Xiahong He, Youyong Zhu, Chengyun Li, Yang Dong, Jean-Benoit Morel, Pierre Gladieux

**Affiliations:** State Key Laboratory for Conservation and Utilization of Bio-Resources in Yunnan, Yunnan Agricultural University, Kunming, China; Key Laboratory for Agro-Biodiversity and Pest Control of Ministry of Education, Yunnan Agricultural University, Kunming, China; Yunnan Research Institute for Local Plateau Agriculture and Industry, Kunming, China; Key Laboratory of Forest Resources Conservation and Utilization in the Southwest Mountains of China Ministry of Education, Southwest Forestry University, Kunming, China; PHIM Plant Health Institute Montpellier, University of Montpellier, INRAE, CIRAD, IRD, Institut Agro, Montpellier, France

**Keywords:** domestication, landraces, rice, population genomics, varietal mixing

## Abstract

High-yielding elite rice cultivars exhibit limited genetic variability, raising concerns about our capacity to sustain productivity in the face of changing biotic and abiotic threats. Meeting the challenges that lie ahead largely depends on our ability to make use of novel sources of genetic variation and re-engineer agrosystems. Here, we report on the evolutionary history and population genetic structure of 353 accessions representing 91 landraces from China’s centuries-old Yuanyang terraces of rice paddies (YYT). We found that the indica YYT landrace population is genetically structured and exhibits high standard variation. Analysis of natural selection reveals that innate immunity genes have a marked difference in coevolutionary dynamics between modern and traditional rice, characterized by a stronger influence of directional selection, which reduces diversity, in modern varieties. Our study highlights the importance of preserving landraces and the need for targeted efforts to integrate the standing variation in landraces into new varieties.
