## Supplementary material for "Genome Sequencing of Rice Landraces from the Yuanyang Terraces Uncovers Ancient and Diverse Lineages of Indica Rice": Dataset S5

### Sheet: list
Dataset S5. NOD-Like Receptors (NLRs), Wall-Associated Kinases (WAKs), Receptor-like kinases (RLKs) other than WAKs, and resistance genes (R-genes)
Gene	Type	R-gene ID
OsR498G0100125200	WAKs
OsR498G0100125400	WAKs
OsR498G0100125600	WAKs
OsR498G0100126800	WAKs
OsR498G0100127300	WAKs
OsR498G0100127500	WAKs
OsR498G0100132100	WAKs
OsR498G0100133900	WAKs
OsR498G0100134300	WAKs
OsR498G0100233200	WAKs
OsR498G0100953300	WAKs
OsR498G0100954400	WAKs
OsR498G0100955800	WAKs
OsR498G0100956900	WAKs
OsR498G0100957400	WAKs
OsR498G0101800200	WAKs
OsR498G0101800500	WAKs
OsR498G0101896900	WAKs
OsR498G0101898100	WAKs
OsR498G0202835200	WAKs
OsR498G0204345600	WAKs
OsR498G0204372500	WAKs
OsR498G0204372900	WAKs
OsR498G0204375700	WAKs
OsR498G0204376600	WAKs
OsR498G0204377400	WAKs
OsR498G0204377800	WAKs
OsR498G0204378000	WAKs
OsR498G0204378400	WAKs
OsR498G0204378600	WAKs
OsR498G0204379000	WAKs
OsR498G0204977600	WAKs
OsR498G0204979300	WAKs
OsR498G0204990300	WAKs
OsR498G0305488100	WAKs
OsR498G0305895300	WAKs
OsR498G0306653000	WAKs
OsR498G0306990900	WAKs
OsR498G0307348200	WAKs
OsR498G0407499900	WAKs
OsR498G0407914000	WAKs
OsR498G0407946500	WAKs
OsR498G0407946700	WAKs
OsR498G0408014500	WAKs
OsR498G0408016900	WAKs
OsR498G0408017100	WAKs
OsR498G0408019300	WAKs
OsR498G0408025300	WAKs
OsR498G0408317100	WAKs
OsR498G0408325600	WAKs
OsR498G0408325800	WAKs
OsR498G0408332800	WAKs
OsR498G0408334000	WAKs
OsR498G0408336200	WAKs
OsR498G0408336800	WAKs
OsR498G0408337400	WAKs
OsR498G0408338800	WAKs
OsR498G0408340800	WAKs
OsR498G0408343800	WAKs
OsR498G0408344000	WAKs
OsR498G0408344400	WAKs
OsR498G0408348000	WAKs
OsR498G0408348400	WAKs
OsR498G0408349200	WAKs
OsR498G0408902600	WAKs
OsR498G0409214100	WAKs
OsR498G0409215700	WAKs
OsR498G0409216200	WAKs
OsR498G0409216600	WAKs
OsR498G0409263700	WAKs
OsR498G0409395100	WAKs
OsR498G0409395700	WAKs
OsR498G0409395900	WAKs
OsR498G0509824100	WAKs
OsR498G0510478100	WAKs
OsR498G0611691200	WAKs
OsR498G0613122300	WAKs
OsR498G0613273400	WAKs
OsR498G0714961800	WAKs
OsR498G0816405300	WAKs
OsR498G0816405900	WAKs
OsR498G0917660800	WAKs
OsR498G0917661800	WAKs
OsR498G0917662800	WAKs
OsR498G0917663600	WAKs
OsR498G0917701900	WAKs
OsR498G0917703700	WAKs
OsR498G0917950100	WAKs
OsR498G0917950700	WAKs
OsR498G0917952300	WAKs
OsR498G0917953300	WAKs
OsR498G1017996700	WAKs
OsR498G1018033500	WAKs
OsR498G1018156300	WAKs
OsR498G1018157400	WAKs
OsR498G1018204400	WAKs
OsR498G1018205800	WAKs
OsR498G1018257500	WAKs
OsR498G1018258600	WAKs
OsR498G1018260500	WAKs
OsR498G1018272600	WAKs
OsR498G1018279000	WAKs
OsR498G1018445500	WAKs
OsR498G1018512600	WAKs
OsR498G1018811700	WAKs
OsR498G1119324400	WAKs
OsR498G1120370600	WAKs
OsR498G1120739300	WAKs
OsR498G1120740500	WAKs
OsR498G1120740700	WAKs
OsR498G1120741700	WAKs
OsR498G1120743300	WAKs
OsR498G1120759300	WAKs
OsR498G1120760100	WAKs
OsR498G1220842300	WAKs
OsR498G1221252200	WAKs
OsR498G1221592900	WAKs
OsR498G1222032500	WAKs
OsR498G1222102900	WAKs
OsR498G1222104100	WAKs
OsR498G1222104500	WAKs
OsR498G1271904800	WAKs
OsR498G0665935400	WAKs
OsR498G0868582100	WAKs
OsR498G0100082200	RLKs
OsR498G0100117900	RLKs
OsR498G0100178400	RLKs
OsR498G0100185300	RLKs
OsR498G0100187100	RLKs
OsR498G0100188900	RLKs
OsR498G0100190500	RLKs
OsR498G0100236300	RLKs
OsR498G0100238400	RLKs
OsR498G0100378000	RLKs
OsR498G0100446600	RLKs
OsR498G0100470100	RLKs
OsR498G0100512300	RLKs
OsR498G0101114500	RLKs
OsR498G0101115500	RLKs
OsR498G0101137900	RLKs
OsR498G0101394600	RLKs
OsR498G0101507200	RLKs
OsR498G0101747700	RLKs
OsR498G0101813900	RLKs
OsR498G0101814700	RLKs
OsR498G0101870300	RLKs
OsR498G0101902000	RLKs
OsR498G0101973900	RLKs
OsR498G0102189200	RLKs
OsR498G0102191000	RLKs
OsR498G0102192000	RLKs
OsR498G0102210700	RLKs
OsR498G0102217000	RLKs
OsR498G0102218900	RLKs
OsR498G0102230200	RLKs
OsR498G0102446100	RLKs
OsR498G0102576500	RLKs
OsR498G0102731100	RLKs
OsR498G0102740800	RLKs
OsR498G0202823100	RLKs
OsR498G0202835600	RLKs
OsR498G0202850700	RLKs
OsR498G0202924100	RLKs
OsR498G0202983400	RLKs
OsR498G0202989000	RLKs
OsR498G0202989400	RLKs
OsR498G0202989800	RLKs
OsR498G0202990800	RLKs
OsR498G0202991600	RLKs
OsR498G0203068900	RLKs
OsR498G0203132100	RLKs
OsR498G0203145000	RLKs
OsR498G0203145700	RLKs
OsR498G0203202700	RLKs
OsR498G0203209400	RLKs
OsR498G0203219100	RLKs
OsR498G0203220300	RLKs
OsR498G0203239100	RLKs
OsR498G0203240500	RLKs
OsR498G0203265800	RLKs
OsR498G0203268600	RLKs
OsR498G0203282600	RLKs
OsR498G0203300000	RLKs
OsR498G0203410200	RLKs
OsR498G0203424500	RLKs
OsR498G0203876500	RLKs
OsR498G0204100400	RLKs
OsR498G0204300700	RLKs
OsR498G0204301900	RLKs
OsR498G0204303300	RLKs
OsR498G0204305500	RLKs
OsR498G0204310500	RLKs
OsR498G0204315700	RLKs
OsR498G0204364800	RLKs
OsR498G0204384300	RLKs
OsR498G0204694200	RLKs
OsR498G0204869500	RLKs
OsR498G0205050200	RLKs
OsR498G0305161700	RLKs
OsR498G0305221600	RLKs
OsR498G0305477500	RLKs
OsR498G0305501000	RLKs
OsR498G0305638100	RLKs
OsR498G0305757700	RLKs
OsR498G0305838900	RLKs
OsR498G0305887500	RLKs
OsR498G0305895900	RLKs
OsR498G0306114400	RLKs
OsR498G0306885000	RLKs
OsR498G0306918600	RLKs
OsR498G0306934600	RLKs
OsR498G0306963400	RLKs
OsR498G0307031400	RLKs
OsR498G0307070000	RLKs
OsR498G0307131300	RLKs
OsR498G0307187900	RLKs
OsR498G0407494600	RLKs
OsR498G0407514500	RLKs
OsR498G0407776100	RLKs
OsR498G0408690200	RLKs
OsR498G0408711000	RLKs
OsR498G0408749300	RLKs
OsR498G0408857000	RLKs
OsR498G0408964900	RLKs
OsR498G0409129100	RLKs
OsR498G0409282400	RLKs
OsR498G0409282800	RLKs
OsR498G0409289200	RLKs
OsR498G0409468600	RLKs
OsR498G0409512300	RLKs
OsR498G0409521200	RLKs
OsR498G0509825300	RLKs
OsR498G0510172500	RLKs
OsR498G0510414500	RLKs
OsR498G0511021200	RLKs
OsR498G0511047500	RLKs
OsR498G0511051800	RLKs
OsR498G0511055300	RLKs
OsR498G0511075400	RLKs
OsR498G0511207000	RLKs
OsR498G0511212300	RLKs
OsR498G0511212900	RLKs
OsR498G0511214700	RLKs
OsR498G0511215300	RLKs
OsR498G0511432300	RLKs
OsR498G0511457400	RLKs
OsR498G0611562900	RLKs
OsR498G0611585900	RLKs
OsR498G0611741800	RLKs
OsR498G0611742000	RLKs
OsR498G0611789100	RLKs
OsR498G0611911600	RLKs
OsR498G0612078200	RLKs
OsR498G0612087700	RLKs
OsR498G0612714500	RLKs
OsR498G0612756500	RLKs
OsR498G0612758100	RLKs
OsR498G0612779600	RLKs
OsR498G0612834800	RLKs
OsR498G0612836400	RLKs
OsR498G0612837400	RLKs
OsR498G0612839000	RLKs
OsR498G0612840300	RLKs
OsR498G0612845300	RLKs
OsR498G0612851100	RLKs
OsR498G0612852500	RLKs
OsR498G0612856100	RLKs
OsR498G0612858300	RLKs
OsR498G0612858800	RLKs
OsR498G0613032800	RLKs
OsR498G0613109100	RLKs
OsR498G0613137300	RLKs
OsR498G0613221500	RLKs
OsR498G0613225000	RLKs
OsR498G0613308600	RLKs
OsR498G0713374900	RLKs
OsR498G0713427200	RLKs
OsR498G0713470200	RLKs
OsR498G0713506600	RLKs
OsR498G0713530800	RLKs
OsR498G0713584300	RLKs
OsR498G0713723400	RLKs
OsR498G0714359600	RLKs
OsR498G0714615800	RLKs
OsR498G0714696400	RLKs
OsR498G0714714100	RLKs
OsR498G0714763500	RLKs
OsR498G0714790400	RLKs
OsR498G0714964600	RLKs
OsR498G0815080100	RLKs
OsR498G0815185900	RLKs
OsR498G0815299300	RLKs
OsR498G0815383300	RLKs
OsR498G0815386700	RLKs
OsR498G0815387900	RLKs
OsR498G0815535500	RLKs
OsR498G0815535700	RLKs
OsR498G0815617800	RLKs
OsR498G0815800700	RLKs
OsR498G0815837200	RLKs
OsR498G0816185600	RLKs
OsR498G0816198200	RLKs
OsR498G0816198400	RLKs
OsR498G0816372100	RLKs
OsR498G0816427500	RLKs
OsR498G0916673100	RLKs
OsR498G0916869900	RLKs
OsR498G0917002400	RLKs
OsR498G0917161200	RLKs
OsR498G0917203700	RLKs
OsR498G0917213700	RLKs
OsR498G0917221000	RLKs
OsR498G0917236300	RLKs
OsR498G0917406000	RLKs
OsR498G0917480300	RLKs
OsR498G0917690700	RLKs
OsR498G0917947700	RLKs
OsR498G1018061000	RLKs
OsR498G1018170900	RLKs
OsR498G1018171900	RLKs
OsR498G1018382300	RLKs
OsR498G1018480300	RLKs
OsR498G1018534900	RLKs
OsR498G1018573900	RLKs
OsR498G1018574700	RLKs
OsR498G1018625400	RLKs
OsR498G1018870200	RLKs
OsR498G1018872900	RLKs
OsR498G1019085800	RLKs
OsR498G1119297100	RLKs
OsR498G1119488300	RLKs
OsR498G1119488900	RLKs
OsR498G1119489300	RLKs
OsR498G1119489500	RLKs
OsR498G1119491700	RLKs
OsR498G1119492700	RLKs
OsR498G1119493500	RLKs
OsR498G1119494700	RLKs
OsR498G1119494900	RLKs
OsR498G1119496700	RLKs
OsR498G1119496900	RLKs
OsR498G1119599000	RLKs
OsR498G1119656400	RLKs
OsR498G1119660500	RLKs
OsR498G1119905500	RLKs
OsR498G1120059500	RLKs
OsR498G1120353500	RLKs
OsR498G1120381200	RLKs
OsR498G1120383600	RLKs
OsR498G1120384800	RLKs
OsR498G1120384900	RLKs
OsR498G1120386200	RLKs
OsR498G1120487000	RLKs
OsR498G1120524900	RLKs
OsR498G1120543200	RLKs
OsR498G1120550600	RLKs
OsR498G1120557200	RLKs
OsR498G1120559200	RLKs
OsR498G1120745500	RLKs
OsR498G1120745900	RLKs
OsR498G1120746600	RLKs
OsR498G1120747200	RLKs
OsR498G1120747600	RLKs
OsR498G1120749400	RLKs
OsR498G1120756400	RLKs
OsR498G1220804500	RLKs
OsR498G1220933000	RLKs
OsR498G1221050600	RLKs
OsR498G1221171100	RLKs
OsR498G1221664100	RLKs
OsR498G1221872900	RLKs
OsR498G1221899800	RLKs
OsR498G1222125700	RLKs
OsR498G1222161300	RLKs
OsR498G1222162300	RLKs
OsR498G1222177600	RLKs
OsR498G1069501100	RLKs
OsR498G1170838900	RLKs
OsR498G0261494200	RLKs
OsR498G0261600500	RLKs
OsR498G0666786100	RLKs
OsR498G0100042300	NLRs
OsR498G0100177000	NLRs
OsR498G0100267100	NLRs
OsR498G0100591500	NLRs
OsR498G0100629900	NLRs
OsR498G0100630400	NLRs
OsR498G0100631100	NLRs
OsR498G0100666700	NLRs
OsR498G0100788500	NLRs
OsR498G0100857600	NLRs
OsR498G0100907000	NLRs
OsR498G0100919600	NLRs
OsR498G0100937400	NLRs
OsR498G0100940200	NLRs
OsR498G0100940800	NLRs
OsR498G0100941400	NLRs
OsR498G0100942600	NLRs
OsR498G0101131600	NLRs
OsR498G0101134700	NLRs
OsR498G0101188200	NLRs
OsR498G0101258900	NLRs
OsR498G0101404800	NLRs
OsR498G0101487100	NLRs
OsR498G0101910700	NLRs
OsR498G0101911100	NLRs
OsR498G0101911300	NLRs
OsR498G0101911900	NLRs
OsR498G0101912100	NLRs
OsR498G0101912500	NLRs
OsR498G0102039800	NLRs
OsR498G0102101900	NLRs
OsR498G0102125800	NLRs
OsR498G0102144800	NLRs
OsR498G0102144900	NLRs
OsR498G0102617400	NLRs
OsR498G0102662000	NLRs
OsR498G0102663200	NLRs
OsR498G0102711400	NLRs
OsR498G0102712500	NLRs
OsR498G0102730100	NLRs
OsR498G0202854900	NLRs
OsR498G0202856500	NLRs
OsR498G0202981500	NLRs
OsR498G0203162900	NLRs
OsR498G0203179000	NLRs
OsR498G0203369300	NLRs
OsR498G0203396700	NLRs
OsR498G0203420100	NLRs
OsR498G0203420700	NLRs
OsR498G0203421300	NLRs
OsR498G0203434200	NLRs
OsR498G0203491300	NLRs
OsR498G0203501200	NLRs
OsR498G0203509200	NLRs
OsR498G0203724300	NLRs
OsR498G0203795600	NLRs
OsR498G0203798400	NLRs
OsR498G0203802700	NLRs
OsR498G0203882300	NLRs
OsR498G0203884300	NLRs
OsR498G0204117300	NLRs
OsR498G0204358400	NLRs
OsR498G0205011600	NLRs
OsR498G0205012400	NLRs
OsR498G0305596400	NLRs
OsR498G0305854800	NLRs
OsR498G0306049500	NLRs
OsR498G0306422200	NLRs
OsR498G0306441900	NLRs
OsR498G0306484100	NLRs
OsR498G0306507000	NLRs
OsR498G0306756300	NLRs
OsR498G0306830400	NLRs
OsR498G0306832100	NLRs
OsR498G0306907900	NLRs
OsR498G0307368000	NLRs
OsR498G0407448100	NLRs
OsR498G0407448500	NLRs
OsR498G0407449200	NLRs
OsR498G0407452000	NLRs
OsR498G0407452200	NLRs
OsR498G0407486900	NLRs
OsR498G0407683900	NLRs
OsR498G0407696900	NLRs
OsR498G0408030300	NLRs
OsR498G0408034000	NLRs
OsR498G0408112900	NLRs
OsR498G0408144600	NLRs
OsR498G0408365100	NLRs
OsR498G0408369700	NLRs
OsR498G0408371100	NLRs
OsR498G0408382700	NLRs
OsR498G0408741100	NLRs
OsR498G0408883400	NLRs
OsR498G0408886600	NLRs
OsR498G0409024200	NLRs
OsR498G0409297100	NLRs
OsR498G0409297700	NLRs
OsR498G0409298100	NLRs
OsR498G0409298500	NLRs
OsR498G0409299100	NLRs
OsR498G0409299700	NLRs
OsR498G0409303300	NLRs
OsR498G0409303900	NLRs
OsR498G0409304500	NLRs
OsR498G0409304900	NLRs
OsR498G0510029500	NLRs
OsR498G0510040000	NLRs
OsR498G0510120000	NLRs
OsR498G0510149400	NLRs
OsR498G0510413500	NLRs
OsR498G0510673800	NLRs
OsR498G0510687800	NLRs
OsR498G0510726700	NLRs
OsR498G0510842500	NLRs
OsR498G0511050000	NLRs
OsR498G0511050100	NLRs
OsR498G0511090900	NLRs
OsR498G0511242400	NLRs
OsR498G0611546000	NLRs
OsR498G0611619900	NLRs
OsR498G0611659000	NLRs
OsR498G0611659200	NLRs
OsR498G0611659400	NLRs
OsR498G0611676000	NLRs
OsR498G0611676400	NLRs
OsR498G0612066600	NLRs
OsR498G0612159700	NLRs
OsR498G0612160900	NLRs
OsR498G0612165700	NLRs
OsR498G0612165900	NLRs
OsR498G0612218300	NLRs
OsR498G0612259400	NLRs
OsR498G0612311800	NLRs
OsR498G0612646700	NLRs
OsR498G0612818600	NLRs
OsR498G0612819600	NLRs
OsR498G0612874800	NLRs
OsR498G0612961500	NLRs
OsR498G0612963100	NLRs
OsR498G0612963300	NLRs
OsR498G0612965800	NLRs
OsR498G0612967000	NLRs
OsR498G0613226800	NLRs
OsR498G0613247600	NLRs
OsR498G0613266000	NLRs
OsR498G0613279800	NLRs
OsR498G0613280800	NLRs
OsR498G0713411800	NLRs
OsR498G0713412200	NLRs
OsR498G0713413600	NLRs
OsR498G0713414000	NLRs
OsR498G0713414200	NLRs
OsR498G0713414600	NLRs
OsR498G0713414800	NLRs
OsR498G0713430800	NLRs
OsR498G0713431000	NLRs
OsR498G0713494800	NLRs
OsR498G0713652100	NLRs
OsR498G0713694600	NLRs
OsR498G0713695200	NLRs
OsR498G0713696000	NLRs
OsR498G0713825600	NLRs
OsR498G0713980700	NLRs
OsR498G0713985600	NLRs
OsR498G0713986100	NLRs
OsR498G0713986700	NLRs
OsR498G0714032000	NLRs
OsR498G0714173400	NLRs
OsR498G0714173500	NLRs
OsR498G0714180000	NLRs
OsR498G0714180100	NLRs
OsR498G0714196900	NLRs
OsR498G0714220800	NLRs
OsR498G0714308900	NLRs
OsR498G0714309200	NLRs
OsR498G0714373200	NLRs
OsR498G0714450100	NLRs
OsR498G0714450400	NLRs
OsR498G0714451300	NLRs
OsR498G0815041300	NLRs
OsR498G0815193900	NLRs
OsR498G0815208900	NLRs
OsR498G0815277600	NLRs
OsR498G0815279500	NLRs
OsR498G0815279900	NLRs
OsR498G0815282800	NLRs
OsR498G0815285000	NLRs
OsR498G0815299900	NLRs
OsR498G0815302700	NLRs
OsR498G0815302900	NLRs
OsR498G0815343400	NLRs
OsR498G0815343700	NLRs
OsR498G0815344100	NLRs
OsR498G0815391100	NLRs
OsR498G0815391600	NLRs
OsR498G0815391800	NLRs
OsR498G0815392900	NLRs
OsR498G0815462000	NLRs
OsR498G0815527800	NLRs
OsR498G0815528600	NLRs
OsR498G0815530100	NLRs
OsR498G0815569000	NLRs
OsR498G0815571800	NLRs
OsR498G0815572500	NLRs
OsR498G0815580700	NLRs
OsR498G0815689000	NLRs
OsR498G0815689300	NLRs
OsR498G0815935800	NLRs
OsR498G0815937300	NLRs
OsR498G0815938500	NLRs
OsR498G0815939700	NLRs
OsR498G0815940400	NLRs
OsR498G0815941000	NLRs
OsR498G0815941400	NLRs
OsR498G0815985400	NLRs
OsR498G0815986100	NLRs
OsR498G0816020800	NLRs
OsR498G0816021900	NLRs
OsR498G0816075400	NLRs
OsR498G0816076200	NLRs
OsR498G0816394900	NLRs
OsR498G0816545400	NLRs
OsR498G0816546200	NLRs
OsR498G0816547000	NLRs
OsR498G0816547600	NLRs
OsR498G0816548000	NLRs
OsR498G0816548900	NLRs
OsR498G0816550300	NLRs
OsR498G0816550500	NLRs
OsR498G0816560600	NLRs
OsR498G0916828200	NLRs
OsR498G0916877900	NLRs
OsR498G0916882900	NLRs
OsR498G0916889000	NLRs
OsR498G0917058500	NLRs
OsR498G0917066000	NLRs
OsR498G0917071400	NLRs
OsR498G0917079600	NLRs
OsR498G0917080900	NLRs
OsR498G0917149700	NLRs
OsR498G0917163500	NLRs
OsR498G0917205200	NLRs
OsR498G0917238200	NLRs
OsR498G0917259000	NLRs
OsR498G0917259200	NLRs
OsR498G0917259300	NLRs
OsR498G0917287000	NLRs
OsR498G0917494900	NLRs
OsR498G0917691400	NLRs
OsR498G0917692000	NLRs
OsR498G0917698300	NLRs
OsR498G0917802800	NLRs
OsR498G0917803000	NLRs
OsR498G1018071400	NLRs
OsR498G1018090000	NLRs
OsR498G1018091000	NLRs
OsR498G1018092600	NLRs
OsR498G1018095600	NLRs
OsR498G1018099300	NLRs
OsR498G1018101100	NLRs
OsR498G1018102000	NLRs
OsR498G1018103400	NLRs
OsR498G1018105500	NLRs
OsR498G1018105900	NLRs
OsR498G1018106100	NLRs
OsR498G1018197800	NLRs
OsR498G1018203500	NLRs
OsR498G1018206100	NLRs
OsR498G1018207700	NLRs
OsR498G1018213000	NLRs
OsR498G1018213300	NLRs
OsR498G1018219500	NLRs
OsR498G1018224900	NLRs
OsR498G1018288800	NLRs
OsR498G1018439200	NLRs
OsR498G1018440800	NLRs
OsR498G1018527700	NLRs
OsR498G1018551100	NLRs
OsR498G1018559800	NLRs
OsR498G1018560100	NLRs
OsR498G1018641100	NLRs
OsR498G1119365800	NLRs
OsR498G1119464700	NLRs
OsR498G1119465500	NLRs
OsR498G1119465700	NLRs
OsR498G1119592400	NLRs
OsR498G1119611200	NLRs
OsR498G1119611800	NLRs
OsR498G1119642200	NLRs
OsR498G1119644200	NLRs
OsR498G1119644800	NLRs
OsR498G1119645100	NLRs
OsR498G1119645400	NLRs
OsR498G1119646100	NLRs
OsR498G1119646400	NLRs
OsR498G1119647400	NLRs
OsR498G1119648000	NLRs
OsR498G1119649900	NLRs
OsR498G1119668700	NLRs
OsR498G1119670700	NLRs
OsR498G1119671300	NLRs
OsR498G1119671900	NLRs
OsR498G1119673700	NLRs
OsR498G1119673900	NLRs
OsR498G1119693000	NLRs
OsR498G1119700900	NLRs
OsR498G1119714500	NLRs
OsR498G1119734000	NLRs
OsR498G1119740300	NLRs
OsR498G1119759100	NLRs
OsR498G1119767300	NLRs
OsR498G1119768400	NLRs
OsR498G1119768700	NLRs
OsR498G1119789300	NLRs
OsR498G1120005800	NLRs
OsR498G1120097800	NLRs
OsR498G1120098100	NLRs
OsR498G1120143000	NLRs
OsR498G1120143800	NLRs
OsR498G1120159500	NLRs
OsR498G1120169000	NLRs
OsR498G1120171000	NLRs
OsR498G1120172400	NLRs
OsR498G1120173400	NLRs
OsR498G1120175400	NLRs
OsR498G1120175900	NLRs
OsR498G1120176700	NLRs
OsR498G1120179400	NLRs
OsR498G1120179800	NLRs
OsR498G1120248400	NLRs
OsR498G1120249600	NLRs
OsR498G1120249800	NLRs
OsR498G1120332600	NLRs
OsR498G1120333300	NLRs
OsR498G1120334900	NLRs
OsR498G1120336300	NLRs
OsR498G1120343900	NLRs
OsR498G1120357400	NLRs
OsR498G1120393600	NLRs
OsR498G1120427100	NLRs
OsR498G1120427500	NLRs
OsR498G1120428500	NLRs
OsR498G1120429100	NLRs
OsR498G1120430300	NLRs
OsR498G1120430700	NLRs
OsR498G1120435700	NLRs
OsR498G1120442200	NLRs
OsR498G1120442400	NLRs
OsR498G1120442800	NLRs
OsR498G1120443200	NLRs
OsR498G1120452300	NLRs
OsR498G1120477000	NLRs
OsR498G1120484000	NLRs
OsR498G1120484100	NLRs
OsR498G1120484800	NLRs
OsR498G1120484900	NLRs
OsR498G1120485400	NLRs
OsR498G1120485600	NLRs
OsR498G1120485700	NLRs
OsR498G1120488400	NLRs
OsR498G1120488700	NLRs
OsR498G1120489600	NLRs
OsR498G1120509300	NLRs
OsR498G1120539400	NLRs
OsR498G1120562500	NLRs
OsR498G1120563300	NLRs
OsR498G1120566500	NLRs
OsR498G1120581500	NLRs
OsR498G1120612100	NLRs
OsR498G1120613000	NLRs
OsR498G1120635800	NLRs
OsR498G1120637500	NLRs
OsR498G1120637700	NLRs
OsR498G1120638200	NLRs
OsR498G1120654000	NLRs
OsR498G1120667300	NLRs
OsR498G1120693800	NLRs
OsR498G1120709900	NLRs
OsR498G1120710900	NLRs
OsR498G1120711700	NLRs
OsR498G1120712900	NLRs
OsR498G1120713500	NLRs
OsR498G1120714500	NLRs
OsR498G1120714700	NLRs
OsR498G1120723900	NLRs
OsR498G1120724100	NLRs
OsR498G1120725100	NLRs
OsR498G1120729200	NLRs
OsR498G1120731200	NLRs
OsR498G1120731300	NLRs
OsR498G1120732200	NLRs
OsR498G1120735400	NLRs
OsR498G1120735500	NLRs
OsR498G1120736200	NLRs
OsR498G1120736800	NLRs
OsR498G1120736900	NLRs
OsR498G1120737800	NLRs
OsR498G1120737900	NLRs
OsR498G1120757300	NLRs
OsR498G1120757900	NLRs
OsR498G1120768400	NLRs
OsR498G1220860200	NLRs
OsR498G1220879400	NLRs
OsR498G1220886700	NLRs
OsR498G1221011500	NLRs
OsR498G1221076200	NLRs
OsR498G1221077200	NLRs
OsR498G1221092300	NLRs
OsR498G1221092500	NLRs
OsR498G1221094600	NLRs
OsR498G1221097900	NLRs
OsR498G1221098600	NLRs
OsR498G1221099200	NLRs
OsR498G1221101400	NLRs
OsR498G1221101700	NLRs
OsR498G1221109200	NLRs
OsR498G1221182500	NLRs
OsR498G1221264600	NLRs
OsR498G1221271800	NLRs
OsR498G1221272600	NLRs
OsR498G1221277200	NLRs
OsR498G1221277800	NLRs
OsR498G1221278200	NLRs
OsR498G1221311800	NLRs
OsR498G1221312700	NLRs
OsR498G1221468700	NLRs
OsR498G1221468900	NLRs
OsR498G1221570200	NLRs
OsR498G1221588100	NLRs
OsR498G1221607800	NLRs
OsR498G1221625000	NLRs
OsR498G1221625200	NLRs
OsR498G1221649100	NLRs
OsR498G1221650600	NLRs
OsR498G1221658200	NLRs
OsR498G1221658300	NLRs
OsR498G1221666600	NLRs
OsR498G1221700900	NLRs
OsR498G1221703400	NLRs
OsR498G1221703800	NLRs
OsR498G1221704200	NLRs
OsR498G1221718600	NLRs
OsR498G1221854600	NLRs
OsR498G1221855600	NLRs
OsR498G1221892000	NLRs
OsR498G1221893300	NLRs
OsR498G1221893900	NLRs
OsR498G1221987100	NLRs
OsR498G1120676400	NLRs	RYMV3
OsR498G0612164700	NLRs	Pi2/9/zt/gm/26/z/50
OsR498G0612162700	NLRs	Pi2/9/zt/gm/26/z/50
OsR498G0612161300	NLRs	Pi2/9/zt/gm/26/z/50
OsR498G0100178200	NLRs	Pit
OsR498G1221875800	NLRs	Bph2/Bph26/Bph18
OsR498G0407475000	other	Bph33
OsR498G1120448400	NLRs	Pb1
OsR498G0815390700	NLRs	Pi33c
OsR498G0815194300	NLRs	Pi36
OsR498G0917165100	NLRs	Pi56(t)
OsR498G1119642600	NLRs	Pia1
OsR498G1119642700	NLRs	Pia2
OsR498G0612309600	other	Pid3-A4/25
OsR498G0917163000	NLRs	Pii-1/Pi5-1/Pi3
OsR498G0102102400	NLRs	Pi37
OsR498G0102103600	other	Pish2
OsR498G0409301900	NLRs	Xa1
OsR498G1120609000	other	Pi54
OsR498G0102103300	NLRs	Pi64

### Sheet: Interpro
NLR
NB-ARC(IPR002182)|P-loop containing nucleoside triphosphate hydrolase(IPR027417)
Leucine-rich repeat(IPR001611)|NB-ARC(IPR002182)|P-loop containing nucleoside triphosphate hydrolase(IPR027417)
NB-ARC(IPR002182)|Leucine rich repeat 4(IPR025875)|P-loop containing nucleoside triphosphate hydrolase(IPR027417)
NB-ARC(IPR002182)|NAC domain(IPR003441)|P-loop containing nucleoside triphosphate hydrolase(IPR027417)
RLK
Protein kinase domain(IPR000719)|Serine/threonine/dual specificity protein kinase, catalytic domain(IPR002290)|Serine/threonine-protein kinase, active site(IPR008271)|Protein kinase-like domain(IPR011009)|Concanavalin A-like lectin/glucanase domain(IPR013320)|Protein kinase, ATP binding site(IPR017441)
S-locus glycoprotein(IPR000858)|Serine-threonine/tyrosine-protein kinase catalytic domain(IPR001245)|Serine/threonine/dual specificity protein kinase, catalytic domain(IPR002290)|Serine/threonine-protein kinase, active site(IPR008271)|Protein kinase-like domain(IPR011009)|PAN-2 domain(IPR013227)|Concanavalin A-like lectin/glucanase domain(IPR013320)
Serine-threonine/tyrosine-protein kinase catalytic domain(IPR001245)|Serine/threonine/dual specificity protein kinase, catalytic domain(IPR002290)|Serine/threonine-protein kinase, active site(IPR008271)|Protein kinase-like domain(IPR011009)|PAN-2 domain(IPR013227)|Concanavalin A-like lectin/glucanase domain(IPR013320)|S-locus receptor kinase, C-terminal(IPR021820)
Serine-threonine/tyrosine-protein kinase catalytic domain(IPR001245)|Serine/threonine/dual specificity protein kinase, catalytic domain(IPR002290)|Serine/threonine-protein kinase, active site(IPR008271)|Protein kinase-like domain(IPR011009)|Concanavalin A-like lectin/glucanase domain(IPR013320)|S-locus receptor kinase, C-terminal(IPR021820)
Protein kinase domain(IPR000719)|Leucine-rich repeat(IPR001611)|Serine/threonine/dual specificity protein kinase, catalytic domain(IPR002290)|Serine/threonine-protein kinase, active site(IPR008271)|Protein kinase-like domain(IPR011009)|Concanavalin A-like lectin/glucanase domain(IPR013320)|Protein kinase, ATP binding site(IPR017441)
Serine-threonine/tyrosine-protein kinase catalytic domain(IPR001245)|Serine/threonine/dual specificity protein kinase, catalytic domain(IPR002290)|Protein kinase-like domain(IPR011009)|Concanavalin A-like lectin/glucanase domain(IPR013320)|Protein kinase, ATP binding site(IPR017441)
Serine-threonine/tyrosine-protein kinase catalytic domain(IPR001245)|Serine/threonine/dual specificity protein kinase, catalytic domain(IPR002290)|Serine/threonine-protein kinase, active site(IPR008271)|Protein kinase-like domain(IPR011009)|Concanavalin A-like lectin/glucanase domain(IPR013320)|Protein kinase, ATP binding site(IPR017441)|Malectin-like carbohydrate-binding domain(IPR024788)
Protein kinase domain(IPR000719)|Leucine-rich repeat(IPR001611)|Serine/threonine/dual specificity protein kinase, catalytic domain(IPR002290)|Serine/threonine-protein kinase, active site(IPR008271)|Protein kinase-like domain(IPR011009)|Leucine-rich repeat-containing N-terminal, type 2(IPR013210)|Concanavalin A-like lectin/glucanase domain(IPR013320)|Protein kinase, ATP binding site(IPR017441)
Protein kinase domain(IPR000719)|Serine/threonine/dual specificity protein kinase, catalytic domain(IPR002290)|Serine/threonine-protein kinase, active site(IPR008271)|Protein kinase-like domain(IPR011009)|Concanavalin A-like lectin/glucanase domain(IPR013320)|Protein kinase, ATP binding site(IPR017441)|Leucine rich repeat 4(IPR025875)
Protein kinase domain(IPR000719)|Bulb-type lectin domain(IPR001480)|Serine/threonine/dual specificity protein kinase, catalytic domain(IPR002290)|Apple-like(IPR003609)|Serine/threonine-protein kinase, active site(IPR008271)|Protein kinase-like domain(IPR011009)|PAN-2 domain(IPR013227)|Concanavalin A-like lectin/glucanase domain(IPR013320)|Protein kinase, ATP binding site(IPR017441)|S-receptor-lik…
Protein kinase domain(IPR000719)|Tetratricopeptide TPR1(IPR001440)|Serine/threonine/dual specificity protein kinase, catalytic domain(IPR002290)|U box domain(IPR003613)|Serine/threonine-protein kinase, active site(IPR008271)|Protein kinase-like domain(IPR011009)|Tetratricopeptide-like helical domain(IPR011990)|Zinc finger, RING/FYVE/PHD-type(IPR013083)|Protein kinase, ATP binding site(IPR017441)|…
Serine-threonine/tyrosine-protein kinase catalytic domain(IPR001245)|Leucine-rich repeat(IPR001611)|Serine/threonine/dual specificity protein kinase, catalytic domain(IPR002290)|Serine/threonine-protein kinase, active site(IPR008271)|Protein kinase-like domain(IPR011009)|Leucine-rich repeat-containing N-terminal, type 2(IPR013210)|Concanavalin A-like lectin/glucanase domain(IPR013320)|Protein kin…
Protein kinase domain(IPR000719)|Serine/threonine/dual specificity protein kinase, catalytic domain(IPR002290)|Serine/threonine-protein kinase, active site(IPR008271)|Protein kinase-like domain(IPR011009)|Concanavalin A-like lectin/glucanase domain(IPR013320)|Protein kinase, ATP binding site(IPR017441)|Malectin-like carbohydrate-binding domain(IPR024788)
Serine-threonine/tyrosine-protein kinase catalytic domain(IPR001245)|Leucine-rich repeat(IPR001611)|Serine/threonine/dual specificity protein kinase, catalytic domain(IPR002290)|Serine/threonine-protein kinase, active site(IPR008271)|Protein kinase-like domain(IPR011009)|Concanavalin A-like lectin/glucanase domain(IPR013320)|Protein kinase, ATP binding site(IPR017441)|Malectin-like carbohydrate-b…
Serine-threonine/tyrosine-protein kinase catalytic domain(IPR001245)|Leucine-rich repeat(IPR001611)|Serine/threonine/dual specificity protein kinase, catalytic domain(IPR002290)|Serine/threonine-protein kinase, active site(IPR008271)|Protein kinase-like domain(IPR011009)|Leucine-rich repeat-containing N-terminal, type 2(IPR013210)|Concanavalin A-like lectin/glucanase domain(IPR013320)|Protein kin…
Serine-threonine/tyrosine-protein kinase catalytic domain(IPR001245)|Serine/threonine/dual specificity protein kinase, catalytic domain(IPR002290)|Gnk2-homologous domain(IPR002902)|Serine/threonine-protein kinase, active site(IPR008271)|Protein kinase-like domain(IPR011009)|Concanavalin A-like lectin/glucanase domain(IPR013320)|Protein kinase, ATP binding site(IPR017441)
WAK
Protein kinase domain(IPR000719)|EGF-like calcium-binding domain(IPR001881)|Serine/threonine/dual specificity protein kinase, catalytic domain(IPR002290)|Serine/threonine-protein kinase, active site(IPR008271)|Insulin-like growth factor binding protein, N-terminal(IPR009030)|Protein kinase-like domain(IPR011009)|Concanavalin A-like lectin/glucanase domain(IPR013320)|Protein kinase, ATP binding si…
Wall-associated receptor kinase galacturonan-binding domain(IPR025287)
EGF-type aspartate/asparagine hydroxylation site(IPR000152)|Protein kinase domain(IPR000719)|EGF-like calcium-binding domain(IPR001881)|Serine/threonine/dual specificity protein kinase, catalytic domain(IPR002290)|Serine/threonine-protein kinase, active site(IPR008271)|Protein kinase-like domain(IPR011009)|Concanavalin A-like lectin/glucanase domain(IPR013320)|Protein kinase, ATP binding site(IPR…
Protein kinase domain(IPR000719)|EGF-like calcium-binding domain(IPR001881)|Serine/threonine/dual specificity protein kinase, catalytic domain(IPR002290)|Serine/threonine-protein kinase, active site(IPR008271)|Protein kinase-like domain(IPR011009)|Concanavalin A-like lectin/glucanase domain(IPR013320)|Protein kinase, ATP binding site(IPR017441)|EGF-like calcium-binding, conserved site(IPR018097)|…
Serine-threonine/tyrosine-protein kinase catalytic domain(IPR001245)|EGF-like calcium-binding domain(IPR001881)|Serine/threonine/dual specificity protein kinase, catalytic domain(IPR002290)|Serine/threonine-protein kinase, active site(IPR008271)|Insulin-like growth factor binding protein, N-terminal(IPR009030)|Protein kinase-like domain(IPR011009)|Protein kinase, ATP binding site(IPR017441)|EGF-l…
EGF-type aspartate/asparagine hydroxylation site(IPR000152)|Epidermal growth factor-like domain(IPR000742)|EGF-like calcium-binding domain(IPR001881)|Insulin-like growth factor binding protein, N-terminal(IPR009030)|EGF-like calcium-binding, conserved site(IPR018097)
Protein kinase domain(IPR000719)|EGF-like calcium-binding domain(IPR001881)|Serine/threonine/dual specificity protein kinase, catalytic domain(IPR002290)|Serine/threonine-protein kinase, active site(IPR008271)|Insulin-like growth factor binding protein, N-terminal(IPR009030)|Protein kinase-like domain(IPR011009)|Concanavalin A-like lectin/glucanase domain(IPR013320)|Protein kinase, ATP binding si…
Protein kinase domain(IPR000719)|EGF-like calcium-binding domain(IPR001881)|Serine/threonine/dual specificity protein kinase, catalytic domain(IPR002290)|Serine/threonine-protein kinase, active site(IPR008271)|Insulin-like growth factor binding protein, N-terminal(IPR009030)|Protein kinase-like domain(IPR011009)|Concanavalin A-like lectin/glucanase domain(IPR013320)|Protein kinase, ATP binding si…
