## Supplementary material for "Genome Sequencing of Rice Landraces from the Yuanyang Terraces Uncovers Ancient and Diverse Lineages of Indica Rice": Table S3

### Sheet: table
Table S3. Nucleotide diversity per base pair estimated in genes. Each landrace was represented by a single, randomly sampled, accession.
group/cluster	NLRs		Rgenes		RLKs		WAKs		others
	mean	standard deviation	mean	standard deviation	mean	standard deviation	mean	standard deviation	mean	standard deviation
JAP	0.00212408	0.00438357	0.00571783	0.00777152	0.00191477	0.00421234	0.00425878	0.00625212	0.000993508	0.00241268
Indica modern	0.00373491	0.00576853	0.0072246	0.0071256	0.00227409	0.00378803	0.00357877	0.00424503	0.001475	0.00269814
Indica YYT	0.00268853	0.00518396	0.00591945	0.00738449	0.00140387	0.00330955	0.00256226	0.00431463	0.000936299	0.00219096
XI-1	0.0030547	0.00509097	0.00468974	0.00552287	0.0017603	0.00358309	0.00299295	0.00401402	0.00113547	0.0023964
XI-2	0.00331845	0.00533701	0.00606119	0.00628438	0.00213452	0.00342788	0.00413431	0.00479549	0.00132731	0.0025036
XI-3A	0.00303888	0.00516344	0.00657135	0.006357	0.00209513	0.00382232	0.0024228	0.00371721	0.00124295	0.00249941
XI-3B	0.00323044	0.00577522	0.00512989	0.00496819	0.00165248	0.00305741	0.00246443	0.00408035	0.00111618	0.00236986
XI-3C	0.00326957	0.00541488	0.00671882	0.00645943	0.00206812	0.00391606	0.00320777	0.00416197	0.00127003	0.0025517
YYT1	0.00226083	0.00446169	0.00483138	0.00754302	0.00125981	0.00331661	0.00225755	0.00408077	0.000753637	0.00201438
YYT3	0.00193818	0.00499326	0.00520467	0.00624553	0.0010615	0.00327462	0.00236999	0.00343746	0.000737285	0.00211534
