## Supplementary material for "Genome Sequencing of Rice Landraces from the Yuanyang Terraces Uncovers Ancient and Diverse Lineages of Indica Rice": Table S4

### Sheet: counts
Table S4. Number of RLK, NLR, WAK and Resistance genes in the top 5% of beta scores in clusters of modern indica and indica landraces.
cluster	NLRs	R-genes	WAKs	RLKs	other genes
YYT1	66	2	31	56	1609
YYT2	0	0	0	0	0
YYT3	8	0	5	21	298
YYT4	7	0	0	0	139
XI-1	20	0	14	27	807
XI-2	53	2	31	50	1956
XI-3A	48	2	23	37	1593
XI-3B	60	2	25	45	1199
XI-3C	57	2	30	47	1729
number of genes in reference genome R498	469	20	124	257	37489
