## Supplementary material for "Genome Sequencing of Rice Landraces from the Yuanyang Terraces Uncovers Ancient and Diverse Lineages of Indica Rice": Table S6

### Sheet: Feuil1
Table S6. Identifiers of R-genes in Nipponbare (https://rice.uga.edu/) and R498 assemblies.
Rgene	Nipponbare	R498
Bph2/Bph26/Bph18	LOC_Os12g37290	OsR498G1221875800
Bph33	LOC_Os04g02520	OsR498G0407475000
Pb1	LOC_Os11g38520	OsR498G1120448400
Pi33c	LOC_Os08g10440	OsR498G0815390700
Pi36	LOC_Os08g05440	OsR498G0815194300
Pi56(t)	LOC_Os09g16000	OsR498G0917165100
Pia1	LOC_Os11g11790	OsR498G1119642600
Pia2	LOC_Os11g11810	OsR498G1119642700
Pid3-A4/25	LOC_Os06g22460	OsR498G0612309600
Pii-1/Pi5-1/Pi3	LOC_Os09g15840	OsR498G0917163000
Pi37	LOC_Os01g57310	OsR498G0102102400
Pish2	LOC_Os01g57350	OsR498G0102103600
Pit	LOC_Os01g05620	OsR498G0100178200
Pi2/9/zt/gm/26/z/50	LOC_Os6g17900	OsR498G0612161300/OsR498G0612162700/OsR498G0612164700
RYMV3	LOC_Os11g43700	OsR498G1120676400
Xa1	LOC_Os04g53120	OsR498G0409301900
Pi54	LOC_Os11g42010	OsR498G1120609000
Pi64	LOC_Os01g57280	OsR498G0102103300
