## Supplementary material for "Genome Sequencing of Rice Landraces from the Yuanyang Terraces Uncovers Ancient and Diverse Lineages of Indica Rice": Table S5

### Sheet: counts
Table S5. Number of RLK, NLR, WAK and Resistance genes in the top 5% of XP-NSL scores. Analyses were carried out on pairs of clusters and thus counts are reported for each pair of clusters ("contrasts"). Counts per cluster were obtained by counting genes in the top 5% of XP-NSL in all contrasts in which the cluster was included.
contrast/cluster	NLRs	R-genes	WAKs	RLKs	others
YYT3_vs_XI-1	6	0	3	0	1110
YYT3_vs_XI-2	14	0	3	18	1919
YYT3_vs_XI-3A	8	0	0	2	1680
YYT3_vs_XI-3C	5	0	0	0	1192
YYT3_vs_XI-3B	18	0	0	0	1989
XI-3C_vs_YYT1	49	3	35	52	4626
XI-3C_vs_YYT2	59	10	33	96	6329
XI-3C_vs_YYT3	109	7	26	55	4966
XI-3C_vs_YYT4	51	0	51	27	4077
XI-2_vs_YYT3	68	5	37	62	3860
XI-2_vs_YYT4	96	0	41	46	4749
XI-2_vs_YYT1	65	0	40	38	3592
XI-2_vs_YYT2	41	4	26	36	5380
YYT2_vs_XI-3A	15	1	4	2	2211
YYT2_vs_XI-3C	14	1	0	0	1675
YYT2_vs_XI-2	19	1	16	6	2268
YYT2_vs_XI-1	10	1	4	4	2186
YYT2_vs_XI-3B	17	0	4	2	2163
XI-3A_vs_YYT3	80	12	24	93	4403
XI-3A_vs_YYT2	53	9	45	41	6026
XI-3A_vs_YYT1	53	11	65	30	3943
XI-3A_vs_YYT4	64	6	52	48	4310
YYT4_vs_XI-2	19	0	3	25	1537
YYT4_vs_XI-3B	17	0	0	2	1566
YYT4_vs_XI-3A	9	0	0	2	1238
YYT4_vs_XI-3C	6	0	0	0	1160
YYT4_vs_XI-1	14	0	0	2	1233
XI-3B_vs_YYT4	95	7	49	51	4715
XI-3B_vs_YYT1	81	11	47	70	4544
XI-3B_vs_YYT2	70	12	44	69	5502
XI-3B_vs_YYT3	92	11	44	90	4565
YYT1_vs_XI-3C	1	0	0	0	1085
YYT1_vs_XI-2	16	0	0	12	1502
YYT1_vs_XI-3A	6	0	0	2	1469
YYT1_vs_XI-3B	19	0	0	2	1753
YYT1_vs_XI-1	14	0	3	5	888
XI-1_vs_YYT3	62	1	28	45	4037
XI-1_vs_YYT2	68	12	26	45	4493
XI-1_vs_YYT1	80	2	48	38	4327
XI-1_vs_YYT4	64	6	36	42	4035
YYT1	16	0	1	5	1417
XI-2	93	4	20	41	3997
YYT4	20	0	1	6	1530
YYT2	16	1	2	5	1975
XI-1	83	8	30	34	3859
YYT3	16	0	2	3	1500
XI-3C	89	8	27	32	4121
XI-3B	89	8	27	35	3951
XI-3A	71	7	28	36	3899
number of genes in reference genome R498	469	20	124	257	37489
