## Supplementary material for "Genome Sequencing of Rice Landraces from the Yuanyang Terraces Uncovers Ancient and Diverse Lineages of Indica Rice": Table S2

### Sheet: table
Table S2. Nucleotide diversity per base pair estimated in 10kb windows. Each landrace was represented by a single, randomly sampled, accession.
group/cluster	mean	median	stdev
Japonica	0.00168411	0.000827778	0.00218493
Indica-3KRG	0.00251502	0.00181273	0.00247652
Indica-YYT	0.00170886	0.000970469	0.0020886
XI-1	0.0019022	0.0012527	0.00214849
XI-2	0.00224548	0.00156287	0.00229587
XI-3A	0.00205353	0.00135678	0.00226313
XI-3B	0.00183658	0.00107373	0.00219764
XI-3C	0.00210989	0.00137669	0.00233905
YYT1	0.00128487	0.000528482	0.00182295
YYT2	1.43229e-06	0	3.622433952736643e-05
YYT3	0.00108665	0.000128195	0.00181618
YYT4	6.86175e-05	0	0.00020248
