## Supplementary material for "Genome Sequencing of Rice Landraces from the Yuanyang Terraces Uncovers Ancient and Diverse Lineages of Indica Rice": Table S1

### Sheet: dxy
Table S1. Average absolute divergence (dxy) per base pair between Asian rice accessions from different clusters
	XI1	XI2	XI3A	XI3B	XI3C	YYT1	YYT2	YYT3	YYT4
JAP	0.00262987	0.00367257	0.00364265	0.00370174	0.00364813	0.00321347	0.00263166	0.00180782	0.00251306
XI1		0.00240425	0.00245277	0.0024	0.00235008	0.00220072	0.00123082	0.00147642	0.0013876
XI2			0.00272707	0.00259676	0.00256977	0.00284791	0.001675	0.0018948	0.00184532
XI3A				0.00247403	0.0025114	0.00292699	0.00174539	0.00192665	0.00192784
XI3B					0.0022892	0.00297837	0.00173331	0.00192104	0.00190028
XI3C						0.00283331	0.00162688	0.00181293	0.00182224
YYT1							0.000740526	0.00140439	0.0011039
YYT2								0.000808154	0.000539977
YYT3									0.00093634
